# Diverging routes of oligodendrocyte recruitment in adaptive and regenerative myelination

**DOI:** 10.64898/2026.02.04.703508

**Authors:** Laura J Hoodless, Patricia Bispo, Elena MD Collins, Karl Baldacchino, Franziska Auer, Tim Czopka

**Affiliations:** Institute of Neuroscience and Cardiovascular Research, University of Edinburgh, United Kingdom; Simons Initiative for the Developing Brain, University of Edinburgh, United Kingdom; Institute of Neuronal Cell Biology, Technical University of Munich, Germany

## Abstract

Myelination by oligodendrocytes is dynamically regulated throughout life, supporting axon and circuit function during development, activity-dependent plasticity and repair after injury. How new oligodendrocytes are recruited from their lifelong pool of oligodendrocyte precursor cells (OPCs) in these distinct contexts remains unclear. Using high-resolution *in vivo* imaging in zebrafish, we directly compared activity-induced and demyelination-induced oligodendrogenesis under otherwise matched conditions. Although enhanced motor activity and demyelination both increased oligodendrocyte production, OPCs activated strikingly different transcriptional programmes. Demyelination, but not enhanced activity, induced acute expression of differentiation-associated genes, including the G-protein-coupled receptor Gpr17. Fate-tracking using a Gpr17 knock-in reporter revealed that all newly formed oligodendrocytes arise from Gpr17-positive states. In the healthy CNS, these states emerged exclusively through proliferation-linked OPC divisions, whereas demyelination unlocked a distinct, proliferation-independent conversion of homeostatic OPCs into Gpr17-positive, differentiation-primed cells. Our findings demonstrate the existence of diverging context-dependent routes of OPC recruitment engaged in adaptive and regenerative myelination.
