## Supplementary Table 2 for "Diverging routes of oligodendrocyte recruitment in adaptive and regenerative myelination"

### Sheet: Gpr17 YFP knock-in primers
PRIMER NAME	SEQUENCE	NOTES
Gpr17_gRNA7_F	TAATACGACTCACTATAGGACTGGTTGGGCAGCAAGGT	for synthesising guide with GeneArt precision gRNA synthesis kit
Gpr17_gRNA7_R	TTCTAGCTCTAAAACACCTTGCTGCCCAACCAGTC	for synthesising guide with GeneArt precision gRNA synthesis kit
Gpr17_geno_F	TTT AGA GGT AAT AAT ACA ACT GTG	for genotyping and sequencing
Gpr17_geno_R	AAATCCCTTGTCGTCTGGCA	for genotyping and sequencing
Gpr17_HDR_EYFP_F	AtaatacaactgtgcatattcttctgttttcagttataaaATGgtgagcaagggcgagga	for synthesising HDR template (bold: homology arms). Ordered with 5' Biosg modification and the first 5dp containing phosphorothioate bonds.
Gpr17_HDR_EYFP-P2A_R	GGTTGGGCAGCAAGGTGGGAAGTTCTGTCAAGGAGGACTCAGGACCGGGGTTTTCTTCCAC	for synthesising HDR template (bold: homology arms). Ordered with 5' Biosg modification and the first 5dp containing phosphorothioate bonds.
GPR17_geno_F	CTGTGCATATTCTTCTGTTTTCAGT	to sequence successful EYFP integration at the ATG site
EcoRI_C/EYFP_R	GACGAATTCTTACTTGTACAGCTCGTCCATGC	to sequence successful EYFP integration at the ATG site
BamHI_C/EYFP_F	GATGGATCCATGGTGAGCAAGGGCGAG	to sequence successful EYFP integration at the C terminal end of YFP - Gpr17 CDS
gpr17_KI_geno_R	GGACTGGTTGGGCAGAA	to sequence successful EYFP integration at the C terminal end of YFP - Gpr17 CDS

### Sheet: Cloning primers
PRIMER NAME	SEQUENCE	NOTES
BamHI_C/YFP_F	GATGGATCCATGGTGAGCAAGGGCGAG	generation of a YFP-p2a plasmid as a template for HDR template synthesis
YFP-p2a_RV	AGGACCGGGGTTTTCTTCCACGTCTCCTGCTTGCTTTAACAGAGAGAAGTTCGTGGCTCCGGATCCAAATTCCTTGTACAGCTCGTCCATGC	generation of a YFP-p2a plasmid as a template for HDR template synthesis
TRPV1_REV	GGGGACCACTTTGTACAAGAAAGCTGGGTCAGATCCTCCTCCTCCTTTC	generation of a pME_TRPV1_nostop construct to generate mbp:TRPV1-mScarlet
TRPV1_FWD	GGGGACAAGTTTGTACAAAAAAGCAGGCTGCCACCATGGAACAACGG	generation of a pME_TRPV1_nostop construct to generate mbp:TRPV1-mScarlet
